# Magnitude and kinetics of the human immune cell response associated with severe dengue progression by single-cell proteomics

**DOI:** 10.1101/2022.09.21.508901

**Authors:** Makeda L. Robinson, David R. Glass, Veronica Duran, Olga Lucia Agudelo Rojas, Ana Maria Sanz, Monika Consuegra, Malaya Kumar Sahoo, Felix J. Hartmann, Marc Bosse, Rosa Margarita Gelvez, Nathalia Bueno, Benjamin A. Pinsky, Jose G. Montoya, Holden Maecker, Maria Isabel Estupiñan Cardenas, Luis Angel Villar Centeno, Elsa Marina Rojas Garrido, Fernando Rosso, Sean C. Bendall, Shirit Einav

## Abstract

Approximately five million dengue virus-infected patients, particularly children, progress to a potentially life-threatening severe dengue (SD) infection annually. To identify the immune features and temporal dynamics underlying SD progression, we performed deep immune profiling by mass cytometry of PBMCs collected longitudinally from SD progressors (SDp) and uncomplicated dengue (D) patients. While D is characterized by early activation of innate immune responses, in SDp there is rapid expansion and activation of IgG-secreting plasma cells and memory and regulatory T cells. Concurrently, SDp, particularly children, demonstrate increased proinflammatory NK cells, inadequate expansion of CD16^+^ monocytes, and high expression of the FcγR, CD64 on myeloid cells, yet diminished antigen presentation. Syndrome-specific determinants include suppressed dendritic cell abundance in shock/hemorrhage vs. enriched plasma cell expansion in organ impairment. This study reveals uncoordinated immune responses in SDp and provides insights into SD pathogenesis in humans with potential implications for prediction and treatment.
