## Supplemental Table 1 for "Magnitude and kinetics of the human immune cell response associated with severe dengue progression by single-cell proteomics"

### Sheet: Table S1.1
	Sample name	Age	Sex	Site	Days to first blood draw from fever onset	Admission Diagnosis	Discharge Diagnosis	Discharge Diagnosis (WHO 1997)	NS1 Ag	IgM	IgG	Serotype	Avidity threshold =.6	Dengue Exposure	Viral Load qRT-CPR (copies/mL)	Viral load nanostring (normalized relative values)	Plt Nadir x10^3/µL	Hct Peak (%)	Peak AST(UI/L)	Peak ALT(UI/L)	Vasoactive support	Mechanical Ventilation	Hemorrhagic Manifestations	Transfusion	Pulmonary edema/ pleural effusion	Level of care 0= Ambulatory 1= Observation 2= Hosp. In wards. 3= ICU 4= High risk obstetrics	Co-morbidities	Co-Infections	Immunosuppressants
	1-001	65	F	Cali	7	DWS	SD	DSS	-	+	+	-	0.99	Secondary	-	-	18	36.9	42.2	37.8	+	+	-	+	+	3	Dyslipidemia	UTI	-
	1-002	16	F	Cali	4	DWS	SD	DSS	+	-	+	3	0.9	Secondary	5.57 E4	-	7	38.7	1521.1	298	+	+	+	+	+	3	Pregnant: 32.6 weeks	-	-
	1-003	63	M	Cali	6	D	D	DF	-	+	+	-	0.8	Secondary	-	-	287	40.2	48.8	96.5	-	-	-	-	-	2	Chronic myelogenous leukemia, Atrial fibrillation	-	Erlotinib
	1-004	8	M	Cali	6	DWS	DWS	DF	-	-	+	4	0.86	Secondary	-	3	47	40.7	120.5	60.1	-	-	-	-	+	2	-	-	-
	1-007	9	M	Cali	6	DWS	DWS	DF	+	+	-	3	0.55	Equivalent	-	-	138	43.9	24.3	15.7	-	-	-	-	-	2	-	-	-
	1-008	24	F	Cali	5	D	D	DSS	+	+	-	4	-0.01	Primary	8.34 E3	-	216	39.4	NA	NA	-	-	-	-	-	0	-	-	-
	1-010	17	F	Cali	5	DWS	SD	DSS	+	-	+	3	0.43	Equivalent	6.47 E5	-	54	35.7	664	473.9	-	-	-	-	-	3	-	-	-
	1-013	31	F	Cali	5	DWS	SD	DSS/DHF	+	+	+	4	0.98	Secondary	8.94 E3	-	40	41.9	332.4	178.8	-	-	+	-	-	4	Post-partum: day 4	-	-
	1-014	25	F	Cali	5	DWS	DWS	DF	-	+	+	2+4	1.08	Secondary	4.63 E4	-	10	40.6	168	109	-	-	+	-	-	3	-	-	-
	1-016	9	F	Cali	6	DWS	DWS	DF	+	+	+	4	1.03	Secondary	-	-	52	45.1	254.4	178	-	-	-	-	-	3	-	-	-
	1-017	32	F	Cali	5	DWS	DWS	DF	-	+	+	-	0.97	Secondary	-	-	1	31	28.3	27.2	-	-	+	-	-	3	-	-	-
	1-018	32	F	Cali	3	DWS	DWS	DF	-	+	-	-	0.8	Secondary	-	-	139	35	13.5	12.3	-	-	+	-	-	0	-	-	-
	1-019	13	F	Cali	2	D	D	DF	+	-	-	3	0.46	Equivalent	-	10.61	66	45	29	18.5	-	-	-	-	-	2	-	-	-
	1-020	24	F	Cali	4	D	D	DF	+	+	-	1	0.47	Equivalent	1.28 E6	4.58	117	44.3	29.5	21.2	-	-	-	-	-	0	-	-	-
	1-021	31	F	Cali	0	DWS	DWS	DF	-	+	+	-	0.96	Secondary	-	-	205	36.1	21.8	23	-	-	-	-	-	2	Granulomatosis with polyangiitis	Nocardia	Rituximab, Tacrolimus, Mycophenolate, Prednisone
	1-023	43	M	Cali	8	D	DWS	DF	+	+	+	-	0.88	Secondary	-	-	195	49.1	-	-	-	-	+	-	-	1	-	-	-
	1-025	30	M	Cali	3	D	DWS	DF	+	+	+	3	0.99	Secondary	2.11 E5	-	116	49.5	240.7	432.5	-	-	+	-	-	0	-	Zika	-
	1-026	23	F	Cali	6	D	SD	DSS/DHF	+	-	-	3	0.89	Secondary	8.68 E8	-	134	36.8	1356.5	1311.2	-	-	+	-	+	2	Chronic gastritis	-
	1-027	25	F	Cali	2	D	DWS	DF	-	+	+	-	1.08	Secondary	-	-	68	35.4	-	-	-	-	+	-	-	3	Post-partum: day 1	-	-
	1-028	5	F	Cali	4	DWS	DWS	DF	+	-	-	3	0.27	Primary	1.29 E4	-	96	40.4	39.8	17.7	-	-	+	-	-	2	-	-	-
	1-030	10	M	Cali	5	DWS	DWS	DF	+	-	-	3	0.47	Equivalent	1.41 E5	-	74	41.7	239.9	301.6	-	-	-	-	-	1	-	-	-
	1-031	7	F	Cali	4	DWS	DWS	DF	+	-	-	3	1.09	Secondary	6.6 E3	-	128	40.1	38.9	22.7	-	-	+	-	-	1	-	-	-
	1-032	33	F	Cali	5	D	D	DF	-	-	+	-	0.02	Primary	-	-	176	38.7	397.8	546.7	-	-	-	-	-	0	-	-	-
	1-036	26	F	Cali	3	DWS	SD	Organ damage	+	-	-	3	0.13	Primary	5.34 E7	-	88	48	901.2	960.5	-	-	-	-	-	0	-	-	-
	1-037	32	M	Cali	4	D	D	DF	-	+	-	-	0.85	Secondary	-	-	183	39.3	95.2	94.6	-	-	-	-	-	0	-	Leptospirosis	-
	1-038	88	M	Cali	4	DWS	DWS	DF	-	+	+	-	1.29	Secondary	-	-	147	37.9	39	25.3	-	-	-	-	-	2	Diabetes mellitus	-	-
	1-039	6	F	Cali	5	DWS	DWS	DF	-	+	-	-	1.07	Secondary	-	2.58	219	37	26	11	-	-	-	-	-	2	Hypogammaglo-bulinemia	Parainfluenza	Budesonide inh, Formoterol inh
	1-040	23	F	Cali	4	DWS	DWS	DF	+	-	-	-	0.88	Secondary	-	-	149	45.4	206	396.7	-	-	-	-	-	2	-	-	-
	1-044	5	F	Cali	6	D	D	DF	-	+	-	-	-	-	-	-	239	38.1	21.5	16.1	-	-	-	-	-	2	Atopic dermatitis	-	-
	1-045	28	M	Cali	7	D	D	DF	-	+	-	-	0.98	Secondary	-	-	147	42.8	129.5	242	-	-	-	-	-	0	-	-	-
	1-046	33	F	Cali	3	D	D	DF	-	+	+	-	0.87	Secondary	-	-	223	41.7	SD	SD	-	-	-	-	-	0	Allergic rhinitis	-	-
	1-047	53	F	Cali	4	D	D	DF	-	-	+	-	0.64	Secondary	-	-	79	29.1	19.4	15.9	-	-	-	-	-	2	B cell lymphoma, Papillary thyroid carcinoma	-	-
	1-051	76	F	Cali	4	D	D	DF	-	+	+	-	0.59	Equivalent	-	-	67	33.8	16.2	10.4	-	-	-	-	-	2	Kidney transplant(2009), Diabetes mellitus	E. coli bacteremia	Cyclosporine, Mycophenolate, Prednisone
	1-052	77	F	Cali	3	D	D	DF	-	-	+	-	0.8	Secondary	-	-	194	34.6	SD	SD	-	-	-	-	-	0	Diabetes mellitus, Atrial fibrillation, Arthrosis	-	-
	1-054	26	M	Cali	2	D	D	DF	-	-	+	-	0.89	Secondary	-	2.58	178	48.6	17.3	25.2	-	-	-	-	-	0	Migraine headaches	-	-
	1-059	18	F	Cali	5	DWS	DWS	DF	+	-	-	1	0.42	Equivalent	3.23 E3	-	91	44.6	81.5	167.2	-	-	-	+	-	2	-	-	-
	1-060	29	F	Cali	6	DWS	SD	DHF	+	-	-	1	0.64	Secondary	1.3 E1	-	125	45	1737	2577	-	-	-	-	-	2	-	Hepatitis A	-
	1-062	25	M	Cali	3	D	D	DF	+	-	-	1	-	-	1.51 E8	-	105	50.1	35.1	35.1	-	-	-	-	-	0	Chronic diarrhea, Adaptive disorder	-	-
	1-068	36	M	Cali	5	D	D	DF	-	+	+	1	1.13	Secondary	-	-	281	49.8	SD	SD	-	-	-	-	-	0	Diabetes mellitus	-	-
	1-070	4	M	Cali	6	DWS	SD	Organ damage, DHFI	+	-	+	1	-	-	8.47 E6	-	40	37.6	198.5	43605	-	-	+	-	-	2	Congenital lung cyst	-	-
	1-074	13	M	Cali	4	DWS	DWS	organ damage, DHFI	+	+	-	-	0.8	Secondary	-	-	89	43.5	96.6	85.5	-	-	-	-	-	3	-	-	-
	1-075	16	M	Cali	5	SD	SD	DSS	+	+	+	1	1.04	Secondary	1.3 E5	-	12	48.1	152	66.5	+	-	+	-	-	3	-	-	-
	1-076	3	M	Cali	6	D	D	DF	-	+	-	-	0.46	Equivalent	-	-	278	38.2	23.4	12	-	-	+	-	-	2	-	-	-
	1-084	58	F	Cali	4	SD	SD	DSS	+	+	+	1	0.9	Secondary	3.0 E6	-	17	45.3	521.7	223.6	-	-	-	-	-	3	Dislipidemia, Fibromyalgia	-	-
	1-089	31	M	Cali	4	SD	SD	DHF	+	+	+	1	0.99	Secondary	1.93 E5	-	23	48.7	1301	792	-	-	-	-	-	3	-	-	-
	1-105	23	F	Cali	3	D	SD	Organ damage	+	-	-	1	0.71	Secondary	6.76 E5	-	28	38.5	1766	764.2	-	-	-	+	-	2	-	-	-
	1-132	43	M	Cali	4	D	D	DF	+	-	+	1	0.71	Secondary	5.30 E9	-	170	47.3	35.7	28.5	-	-	-	-	-	0	-	-	-
	1-140	16	F	Cali	5	DWS	SD	DSS	-	+	+	-	0.54	Equivalent	-	-	69	26.5	259.8	103.5	+	+	-	-	-	2	Hemophagocytic syndrome	-	-
	1-144	17	M	Cali	7	DWS	SD	DHF	-	+	+	1	1.1	Secondary	9.12 E3	-	15	50.7	168.9	162.4	-	-	+	-	-	2	-	-	-
	1-145	21	M	Cali	6	DWS	SD	Organ damage, DHF I	+	+	+	1	0.82	Secondary	2.74 E5	-	70	52.5	1560	1328	-	-	+	-	-	2	-	-	-
	1-153	26	M	Cali	5	D	SD	DHF	+	-	-	1	0.93	Secondary	5.38 E3	-	70	47.6	325.8	266.2	-	-	-	-	-	2	-	-	-
	1-162	31	F	Cali	3	D	SD	Organ damage	+	-	-	-	0.55	Equivalent	-	-	149	43.6	897	1508	-	-	-	-	-	2	-	-	-
	5-004	25	M	Bucamaranga	5	DWS	DWS	DHF I	+	+	-	1	0.91	Secondary	4.16 E4	-	13	44.6	266	322	-	-	+	-	-	2	-	-	-
	5-010	10	F	Bucamaranga	7	D	D	DF	+	-	-	1	1.04	Secondary	3.61 E6	2	82	42.6	-	-	-	-	-	-	-	0	-	-	-
	5-012	6	M	Bucamaranga	5	D	D	DF	+	-	-	1	0.88	Secondary	4.26 E6	-	179	32	-	-	-	-	-	-	-	0	-	-	-
	5-017	14	M	Bucamaranga	5	D	D	DF	+	+	+	1	0.94	Secondary	1.75 E6	-	136	42.5	-	-	-	-	-	-	-	0	-	-	-
	5-023	6	M	Bucamaranga	5	D	D	DF	+	+	-	1	0.33	Primary	-	-	137	37.4	-	-	-	-	-	-	-	0	Renal disease	-	-
	5-024	24	M	Bucamaranga	6	D	DWS	DF	+	+	-	1	0.78	Secondary	5.23 E4	-	109	46.6	41	81	-	-	-	-	-	0	-	-	-
	5-030	4	F	Bucamaranga	6	D	SD	DHF	-	+	+	1	1.02	Secondary	5.84 E5	2	65	46.2	52	90	-	+	-	-	+	2	-	-	-
	5-036	6	M	Bucamaranga	7	D	D	DF	+	-	+	1	1.06	Secondary	1.98 E5	3	118	37.7	-	-	-	-	-	-	-	0	-	-	-
	5-039	27	M	Bucamaranga	4	D	D	DF	-	+	+	1	1.03	Secondary	1.26 E4	2	109	-	-	-	-	-	-	-	-	0	-	-	-
	5-041	13	F	Bucamaranga	5	DWS	SD	DHF	+	-	-	1	0.57	Equivalent	4.91 E4	-	31	41.4	92	116	-	-	+	-	+	2	-	-	-
	5-043	45	M	Bucamaranga	5	D	D	DF	+	-	-	1	0.38	Primary	1.09 E10	16.45	125	42.7	-	-	-	-	-	-	-	0	-	-	-
	5-044	11	F	Bucamaranga	4	DWS	SD	Organ damage	+	-	-	1	0.64	Secondary	5.11 E7	-	52	39.2	765	1175	-	-	-	-	-	1	-	-	-
	5-048	5	F	Bucamaranga	3	D	D	DF	+	-	-	1	0.45	Equivalent	9.47 E5	-	80.2	38.2	-	-	-	-	-	-	-	0	-	-	-
	5-049	25	F	Bucamaranga	7	DWS	SD	DSS	+	+	-	-	0.099	Primary	-	-	48	41.5	172	145	+	-	-	-	+	2	-	-	-
	5-053	17	M	Bucamaranga	6	D	D	DF	-	+	+	-	0.94	Secondary	3.96 E3	-	142	45.5	-	-	-	-	-	-	-	0	-	-	-
	5-075	12	F	Bucamaranga	5	DWS	DWS	DF	+	-	+	1	1.23	Secondary	-	-	78	41.7	-	-	-	-	-	-	-	2	-	-	-
	5-088	15	F	Bucamaranga	5	DWS	DWS	DHF II	-	+	+	-	1.12	Secondary	-	-	62	42.4	65	77	-	-	+	-	-	2	-	-	-
	5-089	11	M	Bucamaranga	3	D	DWS	DF	+	-	-	1	0.4	Equivalent	2.46 E9	11.94	77	42.7	-	-	-	-	-	-	-	0	-	-	-
	5-090	12	F	Bucamaranga	5	D	D	DF	+	+	-	1	0.12	Primary	5.75 E6	-	118	44	-	-	-	-	-	-	-	1	-	-	-
	5-091	21	F	Bucamaranga	5	DWS	SD	DHF	+	-	+	1	0.99	Secondary	2.83 E3	-	10	44	77	106	-	-	+	-	-	2	-	-	-
	5-110	21	M	Bucamaranga	5	D	D	DF	+	-	+	-	0.68	Secondary	-	-	134	45.5	-	-	-	-	-	-	-	0	-	-	-
	5-154	5	F	Bucamaranga	4	D	D	DF	+	-	-	1	0.57	Equivalent	2.69 E8	9.56	150	-	-	-	-	-	-	-	-	0	-	-	-
	5-157	58	F	Bucamaranga	6	D	D	DF	+	-	-	1	0.88	Secondary	4.32 E4	-	90	-	-	-	-	-	-	-	-	0	Hypertension, Diabetes mellitus	-	-
	5-181	34	F	Bucamaranga	7	D	D	DF	+	-	-	1	1.09	Secondary	4.59 E3	-	130	-	-	-	-	-	-	-	-	0	-	-	-
	5-184	20	F	Bucamaranga	6	D	D	DF	+	-	-	1	0.54	Equivalent	2.43 E5	-	122	45.3	-	-	-	-	-	-	-	0	-	-	-
	5-194	37	F	Bucamaranga	6	D	D	DF	+	-	-	-	1	Secondary	-	-	236	-	-	-	-	-	-	-	-	0	-	-	-
	5-195	8	F	Bucamaranga	6	D	D	DF	+	-	-	-	1.04	Secondary	-	-	97	41.7	-	-	-	-	-	-	-	0	-	-	-
	5-201	10	F	Bucamaranga	7	D	D	DF	-	+	+	-	1.03	Secondary	-	-	176	-	-	-	-	-	-	-	-	0	-	-	-
	6-001	15	M	Bucamaranga	3	D	D	DF	+	-	-	1	0.52	Equivalent	9.02 E8	10.3	138	41.4	-	-	-	-	-	-	-	0	-	-	-
	6-005	16	M	Bucamaranga	5	D	D	DF	-	+	+	-	0.92	Secondary	-	2	143	44.5	-	-	-	-	-	-	-	0	-	-	-
	6-022	15	M	Bucamaranga	7	D	D	DF	-	+	+	-	0.49	Equivalent	-	-	232	49.2	-	-	-	-	-	-	-	0	-	-	-
	6-027	17	F	Bucamaranga	3	D	D	DF	+	-	-	1	1.05	Secondary	2.03 E9	10.76	192	41.9	-	-	-	-	-	-	-	0	Dermatitis	-	-
	6-030	32	F	Bucamaranga	5	D	D	DF	-	+	+	-	0.77	Secondary	-	-	237	-	-	-	-	-	-	-	-	0	Pregnant	-	-
	3-005	24	M	FVL	NA	NA	NA	NA	NA	NA	NA	NA	NA	NA	NA	NA	NA	NA	NA	NA	NA	NA	NA	NA	NA	NA	NA	NA	NA
	3-006	28	M	FVL	NA	NA	NA	NA	NA	NA	NA	NA	NA	NA	NA	NA	NA	NA	NA	NA	NA	NA	NA	NA	NA	NA	NA	NA	NA
	3-009	24	F	FVL	NA	NA	NA	NA	NA	NA	NA	NA	NA	NA	NA	NA	NA	NA	NA	NA	NA	NA	NA	NA	NA	NA	NA	NA	NA
	3-012	12	M	FVL	NA	NA	NA	NA	NA	NA	NA	NA	NA	NA	NA	NA	NA	NA	NA	NA	NA	NA	NA	NA	NA	NA	NA	NA	NA
	3-015	23	F	FVL	NA	NA	NA	NA	NA	NA	NA	NA	NA	NA	NA	NA	NA	NA	NA	NA	NA	NA	NA	NA	NA	NA	NA	NA	NA
	3-017	25	M	FVL	NA	NA	NA	NA	NA	NA	NA	NA	NA	NA	NA	NA	NA	NA	NA	NA	NA	NA	NA	NA	NA	NA	NA	NA	NA
	3-018	23	F	FVL	NA	NA	NA	NA	NA	NA	NA	NA	NA	NA	NA	NA	NA	NA	NA	NA	NA	NA	NA	NA	NA	NA	NA	NA	NA
	3-027	24	F	FVL	NA	NA	NA	NA	NA	NA	NA	NA	NA	NA	NA	NA	NA	NA	NA	NA	NA	NA	NA	NA	NA	NA	NA	NA	NA
	3-033	11	F	FVL	NA	NA	NA	NA	NA	NA	NA	NA	NA	NA	NA	NA	NA	NA	NA	NA	NA	NA	NA	NA	NA	NA	NA	NA	NA
	3-038	9	F	FVL	NA	NA	NA	NA	NA	NA	NA	NA	NA	NA	NA	NA	NA	NA	NA	NA	NA	NA	NA	NA	NA	NA	NA	NA	NA
	3-043	14	F	FVL	NA	NA	NA	NA	NA	NA	NA	NA	NA	NA	NA	NA	NA	NA	NA	NA	NA	NA	NA	NA	NA	NA	NA	NA	NA
	3-047	5	M	FVL	NA	NA	NA	NA	NA	NA	NA	NA	NA	NA	NA	NA	NA	NA	NA	NA	NA	NA	NA	NA	NA	NA	NA	NA	NA
	3-051	7	F	FVL	NA	NA	NA	NA	NA	NA	NA	NA	NA	NA	NA	NA	NA	NA	NA	NA	NA	NA	NA	NA	NA	NA	NA	NA	NA
	3-053	12	M	FVL	NA	NA	NA	NA	NA	NA	NA	NA	NA	NA	NA	NA	NA	NA	NA	NA	NA	NA	NA	NA	NA	NA	NA	NA	NA
	3-074	8	F	FVL	NA	NA	NA	NA	NA	NA	NA	NA	NA	NA	NA	NA	NA	NA	NA	NA	NA	NA	NA	NA	NA	NA	NA	NA	NA

### Sheet: Table S1.2
		Sample num.	Age	Gender	Shock criteria	Pulse peak	Pulse Pressure nadir	MAP nadir	Vasoactive support	Transfusion	Ventilatory support	Severe organ damage	Hemorrhagic manifestations	Fluid accumulation	Thrombocytopenia	Meets criteria of DHF and/or DSS (old WHO classification)	Diagnosis at discharge
					0=None 1= Weak Pulse 2= Cold/Clammy skin 3= Restlessness 4= Hypotension (<65mmHg)		mmHg	mmHg							<100,000	0=No 1=Yes
	1	1-001	65.5151	Female	1,2,3,4	120	38	56	+	+	+	+	-	+	+	1	DSS
	2	1-002	16.3616	Female	1,2,4	140	29	50.6	+	+	+	+	+	+	+	1	DSS
	3	1-010	17	Female	1,4	104	25	44.3	-	-	-	+	-	+	+	1	DSS
	4	1-013	31	Female	4	98	19	62.6	-	-	-	+	+	-	+	1	DSS/DHF
	5	1-026	24	Female	4	85	35	63	-	-	-	+	+	+	-	1	DSS/DHF
	6	1-036	27	Female	0	99	22	78.6	-	-	-	+	-	-	+	0	Organ damage
	7	1-060	29	Female	4	80	36	56	-	-	-	+	-	+	-	1	DHF
	8	1-070	4	Male	0	95	48	51	-	-	-	+	+	-	+	1	Organ damage, DHFI
	9	1-075*	16	Male	0	66	40	83.3	+	+	-	-	+	-	+	1	DSS
	10	1-084*	58	Female	4	67	36	76	-	-	-	+	-	-	+	1	DSS
	11	1-089*	31	Male	0	43	52	72.3	-	-	-	+	-	-	+	1	DHF
	12	1-105	23	Female	0	119	43	87.3	-	+	-	+	-	-	+	0	Organ damage
	13	1-140	16	Female	1,3,4	125	50	59.6	+	-	+	-	-	+	+	1	DSS
	14	1-144	17	Male	0	62	39	94	-	-	-	-	+	-	+	1	DHF
	15	1-145	21	Male	0	81	42	81	-	-	-	+	+	-	+	1	DHF, organ damage
	16	1-153	26	Male	0	65	54	84	-	-	-	+	+	-	+	1	DHF
	17	1-162	31	Female	0	85	52	82.3	-	-	-	+	-	-	+	1	Organ damage
	18	5-030	4	Female	0	100	28	66.6	-	-	+	-	-	+	+	1	DHF
	19	5-041	13	Female	1	120	28	79.3	-	-	-	-	+	+	+	1	DHF
	20	5-044	11	Female	0	103	32	64	-	-	-	+	-	-	+	0	Organ damage
	21	5-049	25	Female	1,2,4	97	30	63.3	+	-	-	-	-	+	+	1	DSS
	22	5-091	21	Female	4	95	24	55.6	-	-	-	-	+	+	+	1	DHF
	* Presented with SD upon admission

### Sheet: Table S1.3
		Column1	Dengue (N=40)	Dengue with WS (N=23)	Severe dengue (N=22)	Healthy Controls (N=15)
	Age	Adult	24	12	15	7
		Child (<17 years)	16	11	7	8
	Gender	Male	19	10	6	6
		Female	21	13	16	9
	Total		40	23	22	15
	First sample day	Mean (range)	4.79 (2-7)	4.65 (0-8)	4.71 (3-7)	NA
	Dengue diagnostics	Positive NS1 Ag	22	14	18	NA
		Positive DENV IgM	19	15	10	NA
	Dengue exposure	Primary	14	5	6	NA
		Secondary	24	18	15	NA
		Undetermined	2	-	1	NA
	Dengue serotype	DENV-1	19	5	13	NA
		DENV-2	-	-	-	NA
		DENV-3	1	5	4	NA
		DENV-4	1	2	1	NA
		DENV co-infected	-	1	-	NA
		Unknown	19	10	4	NA

### Sheet: Table S1.4
Sample num	Gender	Age	Dengue Severity	Draw 1 (day from fever onset to sample draw)	Draw 2	Draw 3	Draw 4
1-020	F	24	D	4	6	44	-
1-019	F	13	D	2	7	35	-
1-008	F	24	D	5	45	-	-
1-003	M	63	D	4	6	30
5-012	M	6	D	5	35	-	-
5-017	M	14	D	5	40	-	-
5-010	F	10	D	7	36	-	-
1-001	F	65	SD	7	9	-	28
1-002	F	16	SD	4	6	8	15
1-036	F	26	SD	3	10	69	-
1-026	F	24	SD	3	-	-	42
5-041	F	13	SD	5	37	-	-
5-182	M	4	SD	-	60	-	-
5-049	F	25	SD	7	34	-	-
5-030	F	4	SD	-	39	-	-
